# Multiple hybridization events punctuate the evolutionary trajectory of *Malassezia furfur*

**DOI:** 10.1101/2021.11.02.466935

**Authors:** Bart Theelen, Verónica Mixão, Giuseppe Ianiri, Joleen Goh Pei Zhen, Jan Dijksterhuis, Joseph Heitman, Thomas L. Dawson, Toni Gabaldón, Teun Boekhout

## Abstract

*Malassezia* species are important fungal skin commensals and are part of the normal microbiota of humans and other animals. However, under certain circumstances these fungi can also display a pathogenic behaviour. For example, *Malassezia furfur* is a common commensal of human skin, and yet is often responsible for skin disorders but also systemic infections. Comparative genomics analysis of *M. furfur* revealed that some isolates have a hybrid origin, similar to several other recently described hybrid fungal pathogens. Because hybrid species exhibit genomic plasticity that can impact phenotypes, we sought to elucidate the genomic evolution and phenotypic characteristics of *M. furfur* hybrids in comparison to their parental lineages. To this end, we performed a comparative genomics analysis between hybrid strains and their presumptive parental lineages, and assessed phenotypic characteristics. Our results provide evidence that at least two distinct hybridization events occurred between the same parental lineages, and that the parental strains may have originally been hybrids themselves. Analysis of the mating-type locus reveals that *M. furfur* has a pseudobipolar mating system, and provides evidence that after sexual liaisons of mating compatible cells, hybridization involved cell-cell fusion leading to a diploid/aneuploid state. This study provides new insights into the evolutionary trajectory of *M. furfur* and contributes with valuable genomic resources for future pathogenicity studies.

**Importance:** *Malassezia furfur* is a common commensal member of human/animal microbiota that is also associated with several pathogenic states. Recent studies report involvement of *Malassezia* species in Crohn’s disease, a type of inflammatory bowel disease, pancreatic cancer progression, and exacerbation of Cystic fibrosis. A recent genomics analysis of *M*. *furfur* revealed the existence of hybrid isolates and identified their putative parental lineages. In this study, we explored the genomic and phenotypic features of these hybrids in comparison to their putative parental lineages. Our results revealed the existence of a pseudobipolar mating system in this species and showed evidence for the occurrence of multiple hybridization events in the evolutionary trajectory of *M. furfur*. These findings significantly advance our understanding of the evolution of this commensal microbe and are relevant for future studies exploring the role of hybridization in the adaptation to new niches or environments, including the emergence of pathogenicity.
