## Supplementary Table 1 for "Multiple hybridization events punctuate the evolutionary trajectory of *Malassezia furfur*"

### Sheet: SupplementaryTable1
Supplementary Table 1. Summary metrics of the whole-genome sequencing analyses of M. furfur strains.
Lineage	Strain	Coverage	Genome > 10 reads	Pass SNPs	Pass SNPs/kb	High SNP density region (bp)	High SNP density region (%)	High SNP density region P1 (bp)	High SNP density region P2 (bp)	Variants in high SNP density region P1	Variants in high SNP density region P2	Divergence in high SNP density region P1 (%)	Divergence in high SNP density region P2 (%)	LOH towards P1	LOH towards P2	Total LOH	LOH P1/LOH	LOH P2/LOH	Median LOH size P1	Median LOH size P2	LOH events towards P1	LOH events towards P2	Mitochondria
P1	CBS7982	286.162	7827732	18086	2.3105	81598	0.0104242	81598	-	2526	-	0.0309566	-	-	-	-	-	-	-	-	-	-	A
P1	CBS9595	262.477	8057718	-	-	-	-	-	-	-	-	-	-	-	-	-	-	-	-	-	-	-	B
P1	CD866	376.498	8054064	6320	0.784697	18237	0.00226432	18237	-	669	-	0.0366837	-	-	-	-	-	-	-	-	-	-	B
P1	CBS9574	363.288	8072280	14037	1.73891	102323	0.0126758	102323	-	4502	-	0.0439979	-	-	-	-	-	-	-	-	-	-	B
P2	JPLK23	198.148	7738254	-	-	-	-	-	-	-	-	-	-	-	-	-	-	-	-	-	-	-	C
P2	CBS8735	556.139	8228693	44697	5.43185	880802	0.10704	-	880802	-	35931	-	0.0407935	-	-	-	-	-	-	-	-	-	C
P2	PM315	633.265	8241317	37126	4.50486	667238	0.0809625	-	667238	-	29969	-	0.044915	-	-	-	-	-	-	-	-	-	C
H1	CBS1878	368.237	14471899	87190	6.02478	1650274	0.114033	57536	1592738	2030	64417	0.0352823	0.0404442	634593	1002585	0.204647	0.387614	0.612386	1208	1810	190	241	C
H1	CBS9365	235.363	14469445	86675	5.99021	1646315	0.113779	50822	1503895	1816	60717	0.0357326	0.0403732	494065	918968	0.176629	0.349649	0.650351	240	275	831	1113	C
H1	CBS4172	165.323	14302113	82976	5.80166	1554717	0.108705	57783	1588532	2025	63905	0.0350449	0.040229	601243	1012836	0.20176	0.372499	0.627501	404	669	296	222	C
H2	CBS6000	52.4858	14196580	94150	6.63188	1886543	0.132887	108759	1777784	4398	69235	0.040438	0.0389446	687717	1219778	0.238437	0.360534	0.639466	1722	1831	152	190	C
H2	CBS6001	54.4521	14341120	89227	6.22176	1776702	0.123889	110610	1666092	4437	64438	0.0401139	0.0386761	889509	742765	0.204034	0.544951	0.455049	1323	1116	308	233	C
H2	CBS7019	498.468	14423218	95867	6.64671	1868146	0.129524	116200	1751946	4838	70381	0.0416351	0.040173	917735	738426	0.20702	0.554134	0.445866	1477	1144	369	261	C
