## Supplementary Table 2 for "Multiple hybridization events punctuate the evolutionary trajectory of *Malassezia furfur*"

### Sheet: SupplementaryTable2
Supplementary Table 2A. tBLASTn E-values for the identification of M. furfur mating type analysis. (table 2B below)
	Query				MAT designation	Location	Coordinates
	ATCC42132 (a1 b1)	ATCC44340 (a2 b2)	CBS14141	CBS14139
	E-value
CBS14141					a2
Pheromone	1.8	2.4	NA			NA	NA
Pheromone receptor	4e-16	4e-55	NA			unitig_0	1845087 - 1845994
bW	8e-65	2e-49	NA			unitig_0	1253960 - 1252653
bE	8e-65	2e-66	NA			unitig_0	1254120 - 1254950
CBS8735					a1
Pheromone	0.0001	2.3	0.048			unitig_13	1247501 - 1247352
Pheromone receptor	7e-64	0.025	NA			unitig_13	1247957 - 1248949
bW	3e-50	2e-49	NA			unitig_13	1840066 - 1841373
bE	8e-65	2e-66	NA			unitig_13	1839906 - 1839076
CBS14139					a1
Pheromone	7e-05	1.2	0.027			scf7180000000076	244615 - 244466
Pheromone receptor	4e-64	0.013	NA			scf7180000000076	245071 - 246023
bW	1e-50	8e-50	NA			scf7180000000076	836636 - 837943
bE	4e-65	4e-65	NA			scf7180000000076	836476 - 835646
PM315					a1
Pheromone	0.0005	2.4	0.05			unitig_0	1845845 - 1845994
Pheromone receptor	2e-68	0.017	NA			unitig_0	1844800 - 1845371
bW	3e-50	2e-49	NA			unitig_0	1253817 - 1252510
bE	2e-65	6e-67	NA			unitig_0	1253977 - 1254807
CBS7982					a2
Pheromone	1.3	0.44	4e-27			unitig_0	423512 - 423664
Pheromone receptor	1e-10	8e-54	3e-151			unitig_0	422990 - 422095
bW	1e-51	6e-51				unitig_0	1012226 - 1013533
bE	6e-65	2e-66				unitig_0	1012066 - 1011236
CBS9369					a1
Pheromone	1.2	0.29	4e-16	5e-154		unitig_7	235500 - 236488
Pheromone receptor	0.28	7.9	0.45	1e-30		unitig_7	235042 - 234893
bW	7e-52	4e-51				unitig_0	254059 - 254646
bE	4e-65	1e-66				unitig_0	253899 - 253069
Supplementary Table 2B. Mating type PCR amplification results for studied strains.
Lineage	Strain	Mating type
		MAT A	MAT B
P1	CBS 9595	a1	b2
	CBS 9575	a2	b2
	CBS 9574	a1	b2
	CBS 9589	a1	b2
	CBS 7982	a2	b2
	CD 866	a2	b2
	CBS 9369	a1	b2
P2	CBS 8735	a1	b1
	CBS 14139	a1	b1
	CBS 14141	a2	b1
	PM 315	a1	b1
H1	CBS 1878	a2a2	b1b4
	CBS 4171	a2	b1b4
	CBS 4172	a2a2	b1b4
	CBS 7969	a2	b1b4
	CBS 9365	a2a2	b1b4
	CBS 5101	a2	b1b4
	CBS 4162	a2	b1b4
H2	CBS 6000	a1a2	b3b4
	CBS 6001	a1a2	b3b4
	CBS 6093	a1	b3b4
	CBS 7019	a1a2	b3b4
